# Transcription factors mediating regulation of photosynthesis

**DOI:** 10.1101/2023.01.06.522973

**Authors:** Wiebke Halpape, Donat Wulf, Bart Verwaaijen, Anna Sophie Stasche, Sanja Zenker, Janik Sielemann, Sebastian Tschikin, Prisca Viehöver, Manuel Sommer, Andreas P. M. Weber, Carolin Delker, Marion Eisenhut, Andrea Bräutigam

**Affiliations:** Computational Biology, Faculty for Biology, Bielefeld University; Center of Biotechnology, Bielefeld University; Genetics and Genomics of Plants, Faculty for Biology, Bielefeld University; Institute of Plant Biochemistry, Heinrich Heine University Düsseldorf, Cluster of Excellence on Plant Science (CEPLAS), Germany; Institute of Agricultural and Nutritional Sciences at Martin-Luther-University Halle-Wittenberg; Department of Genetics, Martin-Luther-University Halle-Wittenberg

## Abstract

Photosynthesis by which plants convert carbon dioxide to sugars using the energy of light is fundamental to life as it forms the basis of nearly all food chains. Surprisingly, our knowledge about its transcriptional regulation remains incomplete. Effort for its agricultural optimization have mostly focused on post-translational regulatory processes^1–3^ but photosynthesis is regulated at the post-transcriptional^4^ and the transcriptional level^5^. Stacked transcription factor mutations remain photosynthetically active^5,6^ and additional transcription factors have been difficult to identify possibly due to redundancy^6^ or lethality. Using a random forest decision tree-based machine learning approach for gene regulatory network calculation^7^ we determined ranked candidate transcription factors and validated five out of five tested transcription factors as controlling photosynthesis *in vivo*. The detailed analyses of previously published and newly identified transcription factors suggest that photosynthesis is transcriptionally regulated in a partitioned, non-hierarchical, interlooped network.
