## Supplemental Table 9 for "Transcription factors mediating regulation of photosynthesis"

AT1G01790
AT1G02910
AT1G03600
AT1G05385
AT1G06430
AT1G06680
AT1G08380
AT1G11750
AT1G12000
AT1G12900
AT1G14150
AT1G15820
AT1G15980
AT1G16720
AT1G18730
AT1G19150
AT1G20020
AT1G20950
AT1G22700
AT1G27730
AT1G29910
AT1G29920
AT1G29930
AT1G30850
AT1G32060
AT1G32070
AT1G34000
AT1G42970
AT1G43670
AT1G45474
AT1G49975
AT1G50250
AT1G54130
AT1G54500
AT1G54780
AT1G55370
AT1G55480
AT1G55670
AT1G56190
AT1G60600
AT1G60950
AT1G61520
AT1G61800
AT1G64150
AT1G64770
AT1G64810
AT1G64860
AT1G67090
AT1G67740
AT1G67840
AT1G68830
AT1G68890
AT1G70760
AT1G71500
AT1G73060
AT1G75540
AT1G75690
AT1G76450
AT1G76550
AT1G76560
AT1G76570
AT1G77090
AT1G77510
AT1G79040
AT2G01590
AT2G01918
AT2G05070
AT2G05100
AT2G05620
AT2G06520
AT2G15820
AT2G18790
AT2G20890
AT2G21170
AT2G21970
AT2G28605
AT2G30570
AT2G30790
AT2G30950
AT2G34420
AT2G34430
AT2G34860
AT2G34910
AT2G39470
AT2G40100
AT2G40300
AT2G45770
AT2G45870
AT2G46820
AT2G47400
AT2G47940
AT3G01440
AT3G01480
AT3G01500
AT3G03380
AT3G03630
AT3G04790
AT3G08010
AT3G08940
AT3G09490
AT3G11670
AT3G12780
AT3G14395
AT3G15095
AT3G15850
AT3G16250
AT3G21200
AT3G22690
AT3G26650
AT3G27690
AT3G27925
AT3G46610
AT3G47470
AT3G49720
AT3G50820
AT3G53920
AT3G54050
AT3G54110
AT3G54890
AT3G55250
AT3G55330
AT3G55800
AT3G56090
AT3G56650
AT3G58830
AT3G60370
AT3G60750
AT3G61320
AT3G61470
AT3G62410
AT3G63540
AT4G00630
AT4G01037
AT4G01050
AT4G01800
AT4G02260
AT4G02530
AT4G03280
AT4G04020
AT4G04040
AT4G04640
AT4G04850
AT4G05180
AT4G09650
AT4G10340
AT4G11960
AT4G15510
AT4G18370
AT4G19100
AT4G20190
AT4G21280
AT4G22890
AT4G23890
AT4G25910
AT4G26160
AT4G27600
AT4G27800
AT4G30720
AT4G30950
AT4G31390
AT4G33520
AT4G35250
AT4G35760
AT4G37230
AT5G01500
AT5G01530
AT5G01600
AT5G01920
AT5G02120
AT5G08410
AT5G11450
AT5G15250
AT5G15802
AT5G21930
AT5G23440
AT5G24120
AT5G35220
AT5G38410
AT5G39830
AT5G42270
AT5G44650
AT5G44660
AT5G49740
AT5G50950
AT5G52100
AT5G52520
AT5G54180
AT5G54270
AT5G57030
AT5G57050
AT5G61410
AT5G64040
AT5G65810
AT5G66190
AT5G66570
ATCG00020
ATCG00080
ATCG00220
ATCG00270
ATCG00280
ATCG00300
ATCG00340
ATCG00350
ATCG00360
ATCG00440
ATCG00520
ATCG00540
ATCG00570
ATCG00580
ATCG00600
ATCG00680
ATCG00690
ATCG00700
ATCG00710
ATCG00720
ATCG00730
ATCG01010
ATCG01060
ATCG01080
ATCG01090
ATCG01100
ATCG01110
