## Supplemental Table 12 for "Transcription factors mediating regulation of photosynthesis"

### Sheet: n_motif_occurrence_750_photosyn
sequence_name	Gbox	GLK	GNC	MYBS1
AT1G03600	4	3	8	5
AT1G06680	2	0	12	2
AT1G10960	2	2	4	1
AT1G15820	2	3	4	2
AT1G19150	4	0	2	2
AT1G23310	2	1	4	1
AT1G32060	2	2	4	5
AT1G51400	2	4	6	3
AT1G52230	4	3	6	4
AT1G55370	2	0	10	2
AT1G55670	2	3	6	0
AT1G60950	2	1	0	1
AT1G67090	2	1	2	5
AT1G70580	2	2	4	2
AT1G70760	2	2	6	4
AT1G76450	2	2	0	2
AT1G76570	2	1	14	0
AT1G77090	2	1	2	3
AT1G79040	2	1	10	1
AT2G01918	2	1	4	5
AT2G20260	4	1	10	1
AT2G21330	2	2	2	7
AT2G30570	2	1	2	0
AT2G30790	2	2	6	2
AT2G39730	2	3	2	7
AT2G47400	2	2	0	6
AT3G16140	4	2	6	3
AT3G21055	2	3	8	2
AT3G27690	2	1	4	2
AT3G47470	2	8	6	1
AT3G50820	2	2	6	5
AT3G54050	2	3	4	5
AT3G61470	2	0	4	6
AT4G03280	2	2	0	6
AT4G05180	4	5	4	3
AT4G09650	2	5	8	2
AT4G21280	4	3	2	5
AT4G22890	2	0	2	3
AT4G28660	2	2	16	3
AT4G28750	2	0	8	3
AT4G33010	2	3	2	7
AT5G01530	2	1	10	2
AT5G02120	2	2	4	2
AT5G23120	2	1	0	4
AT5G38410	2	1	4	6
AT5G38420	2	2	8	6
AT5G66570	2	0	4	3
AT1G05385	0	2	8	4
AT1G08380	0	1	4	3
AT1G11860	0	2	8	3
AT1G12900	0	1	10	3
AT1G14150	0	4	10	2
AT1G15140	0	1	6	6
AT1G15700	0	1	2	1
AT1G15980	0	1	4	1
AT1G20020	0	2	2	2
AT1G20340	0	1	14	4
AT1G29910	0	2	2	4
AT1G29920	0	2	2	7
AT1G29930	0	3	4	6
AT1G30380	0	1	8	3
AT1G31330	0	2	6	5
AT1G32080	0	1	6	2
AT1G32470	0	1	8	3
AT1G34000	0	3	2	3
AT1G42970	0	2	10	1
AT1G44575	0	1	0	1
AT1G45474	0	2	8	4
AT1G55490	0	1	12	1
AT1G64770	0	2	6	4
AT1G67740	0	2	0	3
AT1G68010	0	2	2	4
AT1G68830	0	1	4	2
AT1G74880	0	1	8	1
AT1G76100	0	3	0	7
AT1G80380	0	3	4	0
AT2G01590	0	3	0	5
AT2G05070	0	4	6	3
AT2G05100	0	1	4	5
AT2G05620	0	3	10	3
AT2G13360	0	2	4	3
AT2G21170	0	2	6	1
AT2G21970	0	2	4	4
AT2G28000	0	1	2	3
AT2G28605	0	1	2	2
AT2G31040	0	2	0	2
AT2G34420	0	3	2	6
AT2G34430	0	1	2	4
AT2G35370	0	1	4	2
AT2G39470	0	1	8	2
AT2G40100	0	3	2	3
AT2G46820	0	1	2	4
AT3G01440	0	1	6	3
AT3G08940	0	2	8	4
AT3G12780	0	1	6	0
AT3G14415	0	1	8	2
AT3G14420	0	2	4	2
AT3G15840	0	3	6	6
AT3G16250	0	2	4	5
AT3G26650	0	3	6	1
AT3G54890	0	3	6	5
AT3G55330	0	2	0	1
AT3G55440	0	1	0	1
AT3G55800	0	3	6	2
AT3G56650	0	4	8	4
AT4G00895	0	1	8	1
AT4G02770	0	5	2	5
AT4G10340	0	1	6	3
AT4G12800	0	1	4	4
AT4G15510	0	3	8	2
AT4G22260	0	1	6	0
AT4G26530	0	4	2	5
AT4G27800	0	3	4	2
AT4G32590	0	2	0	4
AT4G37925	0	3	4	1
AT4G37930	0	2	4	5
AT5G11450	0	1	4	3
AT5G28450	0	1	2	5
AT5G36700	0	2	4	2
AT5G38430	0	5	2	7
AT5G46110	0	1	0	3
AT5G51545	0	1	12	1
AT5G54270	0	3	2	2
AT5G58260	0	4	2	3
AT5G61410	0	2	4	1
AT5G64040	0	1	2	3
AT1G03130	0	0	6	3
AT1G61520	0	0	8	2
AT2G06520	0	0	4	5
AT3G04790	0	0	4	4
AT3G60750	0	0	12	3
AT3G62410	0	0	6	4
AT4G04640	0	0	2	3
AT4G11960	0	0	2	4
AT4G37920	0	0	10	2
AT4G38970	0	0	6	3
AT5G36120	0	0	4	6
AT5G52100	0	0	8	2
AT5G66190	0	0	6	1
AT1G18730	0	0	0	2
AT2G26500	0	0	0	2
AT4G32260	0	0	0	3
