## Supplemental Table 14 for "Transcription factors mediating regulation of photosynthesis"

### Sheet: SRA_IDs_bindingData
		dataset	control ID	control genotype	control treatment	experiment ID	experiment genotype	experiment treatment
ChIP	1	SRP017774	SRR643947	Col-0	IP	SRR643944	PIF4-myc	IP
	2		SRR643948	Col-0	IP	SRR643945	PIF4-myc	IP
	3		SRR643949	Col-0	IP	SRR643946	PIF4-myc	IP
	4	SRP017773	SRR643941	Col-0	IP	SRR643938	PIF1-myc	IP
	5		SRR643942	Col-0	IP	SRR643939	PIF1-myc	IP
	6		SRR643943	Col-0	IP	SRR643940	PIF1-myc	IP
	7	SRP103734	SRR5440768/69	myc-GNL	INPUT	SRR5440764/65	myc-GNL	IP
	8		SRR5440770/71	myc-GNL	INPUT	SRR5440766/67	myc-GNL	IP
	9		SRR5440760/61	myc-GNC	INPUT	SRR5440756/57	myc-GNC	IP
	10		SRR5440762/63	myc-GNC	INPUT	SRR5440758/59	myc-GNC	IP
	11	SRP295617	---	---	---	SRR13189581	GLK1	IP
	12		---	---	---	SRR13189582	GLK1	IP
	13		---	---	---	SRR13189564	GLK2	IP
	14		---	---	---	SRR13189569	GLK2	IP
	15	SRP133402	SRR6768679	35S:GNC	INPUT	SRR6768678	35S:GNC	IP
	16		SRR6768681	35S:GNC	INPUT	SRR6768678	35S:GNC	IP
	17	SRP062041	SRR2145283	35S::GNL:YFP:HA:GR gnc gnl	IP; 4 h Mock	SRR2145280	35S::GNL:YFP:HA:GR gnc gnl	IP; 4 h Dexamethasone
	18		SRR2145284	35S::GNL:YFP:HA:GR gnc gnl	IP; 4 h Mock	SRR2145281	35S::GNL:YFP:HA:GR gnc gnl	IP; 4 h Dexamethasone
	19		SRR2145285	35S::GNL:YFP:HA:GR gnc gnl	IP; 4 h Mock	SRR2145282	35S::GNL:YFP:HA:GR gnc gnl	IP; 4 h Dexamethasone
	20	SRP201661	SRR9312922	Col-0	IP	SRR9312923	35Spro:FLASH-HY5ox	IP
	21					SRR9312925	35Spro:FLASH-HY5-VP16	IP
	22					SRR9312926	35Spro:FLASH-HY5-VP17	IP
	23					SRR9312927	35Spro:FLASH-HY5-SRDX	IP
	24					SRR9312928	35Spro:FLASH-HY5-SRDX	IP
	25		SRR10811456	hy5	IP	SRR9312924	35Spro:FLASH-HY5ox	IP
	26		SRR10811457	Col-0	IP	SRR10811458	35Spro:FLASH-HY5ox	IP
	27					SRR10811459	35Spro:FLASH-HY5-VP17	IP
	28	SRP014179	SRR520255	Col-0	IP	SRR520249	35S:PIF3-5xMyc	IP
	29		SRR520256	Col-0	IP	SRR520250	35S:PIF3-5xMyc	IP
	30		SRR520257	Col-0	IP	SRR520251	35S:PIF3-5xMyc	IP
	31		SRR520258	Col-0	IP	SRR520252	35S:PIF3-5xMyc	IP
	32		SRR520259	Col-0	IP	SRR520253	35S:PIF3-5xMyc	IP
	33		SRR520260	Col-0	IP	SRR520254	35S:PIF3-5xMyc	IP
	34	SRP192706	SRR8907164	Col-0	IP	SRR8907160	PIF3-ECFP-HA	IP
	35		SRR8907165	Col-0	IP	SRR8907161	PIF3-ECFP-HA	IP
	36	SRP057594	SRR1988576	CaMV:PIF4-3xFlag-6xHis HEK293	IgG mock IP	SRR1988573	CaMV:PIF4-3xFlag-6xHis HEK293	IP
	37		SRR1988577	CaMV:PIF4-3xFlag-6xHis HEK293	IgG mock IP	SRR1988574	CaMV:PIF4-3xFlag-6xHis HEK293	IP
	38		SRR3040030	CaMV:PIF5-Flash HEK293	IgG mock IP	SRR3040028	CaMV:PIF5-Flash HEK293	IP
	39		SRR3040031	CaMV:PIF5-Flash HEK293	IgG mock IP	SRR3040029	CaMV:PIF5-Flash HEK293	IP
	40	SRP227123	SRR10336357	Col-0	white light	SRR10336315	pif457_PIF7:PIF7:4xMYC	white light
	41					SRR10336349	pif457_PIF7:PIF7:4xMYC	white light
	42					SRR10336350	pif457_PIF7:PIF7:4xMYC	white light
	43					SRR10336314	pif457_PIF7:PIF7:4xMYC	lowR FR
	44					SRR10336317	pif457_PIF7:PIF7:4xMYC	lowR FR
	45					SRR10336351	pif457_PIF7:PIF7:4xMYC	lowR FR 5min
	46					SRR10336352	pif457_PIF7:PIF7:4xMYC	lowR FR 5min
	47					SRR10336353	pif457_PIF7:PIF7:4xMYC	lowR FR 10min
	48					SRR10336354	pif457_PIF7:PIF7:4xMYC	lowR FR 10min
	49					SRR10336355	pif457_PIF7:PIF7:4xMYC	lowR FR 30min
	50					SRR10336356	pif457_PIF7:PIF7:4xMYC	lowR FR 30min
	51		SRR12083541_42	pif457_PIF7:PIF7:4xMYC	white light	SRR12083543_44	pif457_PIF7:PIF7:4xMYC	lowR FR
DAP	52	SRP274014	SRR12341133	PIF5	INPUT	SRR12341129	PIF5	IP
	53		SRR12341133	PIF4	INPUT	SRR12341128	PIF4	IP
